# Reduced sphingolipid biosynthesis modulates proteostasis networks to enhance longevity

**DOI:** 10.1101/2022.05.20.492522

**Authors:** Nathaniel L. Hepowit, Eric Blalock, Sangderk Lee, Jason A. MacGurn, Robert C. Dickson

**Author notes:** Correspondence Robert C. Dickson, Department of Molecular and Cellular Biochemistry, University of Kentucky, 741 South Limestone, Lexington, KY, USA 40536., Jason A. MacGurn, Depart of Cell and Developmental Biology, Vanderbilt University, PMB 407935, 465 21st Avenue South, Medical Research Building III, Room 4130, Nashville, TN 37240-7935.

## Abstract

As the elderly population increases, chronic, age-associated diseases are challenging healthcare systems around the world. Nutrient limitation is well known to slow the aging process and improve health. Regrettably, practicing nutrient restriction to improve health is unachievable for most people. Alternatively, pharmacological strategies are being pursued including myriocin which increases lifespan in budding yeast. Myriocin impairs sphingolipid synthesis, resulting in lowered amino acid pools which promote entry into a quiescent, long-lived state. Here we present transcriptomic data during the first 6 hours of drug treatment that improves our mechanistic understanding of the cellular response to myriocin and reveals a new role for ubiquitin in longevity. Previously we found that the methionine transporter Mup1 traffics to the plasma membrane normally in myriocin-treated cells but is not active and undergoes endocytic clearance. We now show that *UBI4*, a gene encoding stressed-induced ubiquitin, is vital for myriocin-enhanced lifespan. Furthermore, we show that Mup1 fused to a deubiquitinase domain impairs myriocin-enhanced longevity. Broader effects of myriocin treatment on ubiquitination are indicated by our finding of a significant increase in K63-linked ubiquitin polymers following myriocin treatment. Although proteostasis is broadly accepted as a pillar of aging, our finding that ubiquitination of an amino acid transporter promotes longevity in myriocin-treated cells is novel. Addressing the role of ubiquitination/deubiquitination in longevity has the potential to reveal new strategies and targets for promoting healthy aging.
