## Supplementary File 4_Mean Eigengene graphs for "Reduced sphingolipid biosynthesis modulates proteostasis networks to enhance longevity"

### Sheet: MEs
Module Eigengene expression levels
	InQ time	MEbrown	MEgreen	MEturquoise	MEblue	MEred	MEyellow	MEgrey		Difference	MEbrown	MEgreen	MEturquoise	MEblue	MEred	MEyellow	MEgrey
Control	1hr	0.266089	-0.103145	-0.360327	0.573359	0.147665	-0.464329	-0.0356206			0.0194446	0.317037	0.0156373	0.0295131	0.228598	0.0701681	0.105146
Control	2hr	-0.400374	0.212799	-0.285451	-0.0888069	0.259531	0.223294	-0.0657318			0.408085	0.381948	0.169766	0.241707	0.282242	0.407736	0.0631776
Control	3hr	-0.451061	-0.162386	-0.236395	-0.217929	-0.489439	-0.196369	-0.0787733			0.479738	0.463691	0.252355	0.249156	0.185797	0.242263	0.00897584
Control	4hr	-0.256924	-0.200226	-0.0521099	-0.211251	-0.0464957	-0.112497	0.0419914			0.233721	0.443848	0.136858	0.143008	0.0660183	0.11593	0.0308297
Control	5hr	-0.302803	-0.3762	-0.00717837	-0.306915	-0.335947	-0.189734	0.00422771			0.694123	0.202135	0.478346	0.179995	0.211534	0.251676	-0.0206009
Control	6hr	0.0429457	-0.323874	0.305472	-0.242884	-0.100228	0.121006	0.0789095			0.369142	0.0974069	0.219018	0.145473	0.155639	0.149484	-0.0775337
Drug	1hr	0.285533	0.213891	-0.34469	0.602872	0.376263	-0.394161	0.069525
Drug	2hr	0.00771096	0.594747	-0.115685	0.1529	0.541773	0.63103	-0.00255418
Drug	3hr	0.0286765	0.301305	0.0159599	0.0312269	-0.303642	0.0458938	-0.0697975
Drug	4hr	-0.0232022	0.243622	0.0847484	-0.0682426	0.0195226	0.00343298	0.0728211
Drug	5hr	0.391321	-0.174066	0.471167	-0.126919	-0.124413	0.061942	-0.0163732
Drug	6hr	0.412088	-0.226468	0.52449	-0.097411	0.055411	0.270491	0.00137583
		Control	Control	Control	Control	Control	Control	Control
		Drug	Drug	Drug	Drug	Drug	Drug	Drug
								#
